# Benchmarking splice variant prediction algorithms using massively parallel splicing assays

**DOI:** 10.1101/2023.05.04.539398

**Authors:** Cathy Smith, Jacob O. Kitzman

## Abstract

**Background:** Variants that disrupt mRNA splicing account for a sizable fraction of the pathogenic burden in many genetic disorders, but identifying splice-disruptive variants (SDVs) beyond the essential splice site dinucleotides remains difficult. Computational predictors are often discordant, compounding the challenge of variant interpretation. Because they are primarily validated using clinical variant sets heavily biased to known canonical splice site mutations, it remains unclear how well their performance generalizes.

**Results:** We benchmarked eight widely used splicing effect prediction algorithms, leveraging massively parallel splicing assays (MPSAs) as a source of experimentally determined ground-truth. MPSAs simultaneously assay many variants to nominate candidate SDVs. We compared experimentally measured splicing outcomes with bioinformatic predictions for 3,616 variants in five genes. Algorithms’ concordance with MPSA measurements, and with each other, was lower for exonic than intronic variants, underscoring the difficulty of identifying missense or synonymous SDVs. Deep learning-based predictors trained on gene model annotations achieved the best overall performance at distinguishing disruptive and neutral variants. Controlling for overall call rate genome-wide, SpliceAI and Pangolin also showed superior overall sensitivity for identifying SDVs. Finally, our results highlight two practical considerations when scoring variants genome-wide: finding an optimal score cutoff, and the substantial variability introduced by differences in gene model annotation, and we suggest strategies for optimal splice effect prediction in the face of these issues.

**Conclusion:** SpliceAI and Pangolin showed the best overall performance among predictors tested, however, improvements in splice effect prediction are still needed especially within exons.
