## Supplementary Table 2 for "Benchmarking splice variant prediction algorithms using massively parallel splicing assays"

### Sheet: Thresholds
	Threshold for 5% SDV	Threshold for 10% SDV	Threshold for 20% SDV
HAL	48.6	46.2	41
S-Cap	0.645329	0.387097	0.282258
MMSplice	0.720531	0.388854	0.207837
SQUIRLS	0.0303155	0.0112251	0.00837992
SPANR	2.513	2.027	1.523
SpliceAI	0.19	0.06	0.02
Pangolin	0.17	0.07	0.03
ConSpliceML	0.645	0.424	0.218

### Sheet: Sensitivity 5% SDV
	BRCA1	FAS	MLH1	POU1F1	RON	WT1
HAL	0.909091	0.104348	0.673469	0.75	0.157303	0.16
S-Cap	0.806306	0	0.767241	0.162162	0.0619048	0.904762
MMSplice	0.946188	0.130435	0.84375	0.294737	0.0122249	0.526316
SQUIRLS	0.596413	0.0350877	0.627119	0.642105	0.0684597	0.698113
SPANR	0.609865	0.269565	0.636943	0.322917	0.0488998	0.684211
SpliceAI	0.982063	0.243478	0.9	0.78125	0.0733496	0.596491
Pangolin	0.982063	0.182609	0.9125	0.697917	0.139364	0.631579
ConSpliceML	0.860987	0.0434783	0.9125	0.53125	0.193154	0.859649
Exon_HAL	0.909091	0.104348	0.673469	0.75	0.157303	0.16
Exon_S-Cap	0.5	0	0	0	0.0434783	0.8
Exon_MMSplice	0.454545	0.130435	0.55102	0.214286	0	0.12
Exon_SQUIRLS	0.272727	0.0350877	0.461538	0.628571	0.0299625	0.8
Exon_SPANR	0	0.269565	0.387755	0.214286	0.0486891	0.68
Exon_SpliceAI	0.909091	0.243478	0.673469	0.871429	0.0524345	0.24
Exon_Pangolin	0.909091	0.182609	0.714286	0.7	0.116105	0.28
Exon_ConSpliceML	0.636364	0.0434783	0.755102	0.542857	0.213483	0.92
Intron_HAL
Intron_S-Cap	0.820755		0.801802	0.230769	0.070922	0.9375
Intron_MMSplice	0.971698		0.972973	0.52	0.0352113	0.84375
Intron_SQUIRLS	0.613208		0.95	0.68	0.140845	0.607143
Intron_SPANR	0.641509		0.75	0.615385	0.0492958	0.6875
Intron_SpliceAI	0.985849		1	0.538462	0.112676	0.875
Intron_Pangolin	0.985849		1	0.692308	0.183099	0.90625
Intron_ConSpliceML	0.872642		0.981982	0.5	0.15493	0.8125
Intron_NonCanon_HAL
Intron_NonCanon_S-Cap	0.604167		0.241379	0	0	0.9
Intron_NonCanon_MMSplice	0.9375		0.965517	0.368421	0.0378788	0.75
Intron_NonCanon_SQUIRLS	0.541667		0.928571	0.65	0.0984848	0.611111
Intron_NonCanon_SPANR	0.354167		0.517241	0.5	0	0.5
Intron_NonCanon_SpliceAI	0.96875		1	0.4	0.0454545	0.8
Intron_NonCanon_Pangolin	0.96875		1	0.6	0.121212	0.85
Intron_NonCanon_ConSpliceML	0.729167		0.931034	0.35	0.0909091	0.7

### Sheet: Sensitivity 10% SDV
	BRCA1	FAS	MLH1	POU1F1	RON	WT1
HAL	0.909091	0.147826	0.673469	0.75	0.164794	0.24
S-Cap	0.954955	0	0.836207	0.216216	0.133333	0.952381
MMSplice	0.977578	0.365217	0.875	0.410526	0.0464548	0.719298
SQUIRLS	0.654709	0.0526316	0.745763	0.915789	0.114914	0.962264
SPANR	0.753363	0.573913	0.751592	0.583333	0.102689	0.912281
SpliceAI	0.982063	0.53913	0.93125	0.885417	0.237164	0.859649
Pangolin	0.982063	0.486957	0.93125	0.947917	0.330073	0.666667
ConSpliceML	0.914798	0.0521739	0.93125	0.802083	0.261614	0.964912
Exon_HAL	0.909091	0.147826	0.673469	0.75	0.164794	0.24
Exon_S-Cap	1	0	0	0.181818	0.115942	0.9
Exon_MMSplice	0.818182	0.365217	0.612245	0.357143	0.0337079	0.4
Exon_SQUIRLS	0.454545	0.0526316	0.641026	0.9	0.082397	1
Exon_SPANR	0.272727	0.573913	0.469388	0.514286	0.104869	0.96
Exon_SpliceAI	0.909091	0.53913	0.77551	0.9	0.2397	0.8
Exon_Pangolin	0.909091	0.486957	0.77551	0.942857	0.35206	0.36
Exon_ConSpliceML	0.727273	0.0521739	0.816327	0.857143	0.292135	1
Intron_HAL
Intron_S-Cap	0.95283		0.873874	0.230769	0.141844	0.96875
Intron_MMSplice	0.985849		0.990991	0.56	0.0704225	0.96875
Intron_SQUIRLS	0.665094		0.95	0.96	0.176056	0.928571
Intron_SPANR	0.778302		0.87963	0.769231	0.0985915	0.875
Intron_SpliceAI	0.985849		1	0.846154	0.232394	0.90625
Intron_Pangolin	0.985849		1	0.961538	0.288732	0.90625
Intron_ConSpliceML	0.924528		0.981982	0.653846	0.204225	0.9375
Intron_NonCanon_HAL
Intron_NonCanon_S-Cap	0.895833		0.517241	0	0.0763359	0.95
Intron_NonCanon_MMSplice	0.96875		1	0.421053	0.0757576	0.95
Intron_NonCanon_SQUIRLS	0.59375		0.928571	0.95	0.136364	0.888889
Intron_NonCanon_SPANR	0.583333		0.655172	0.7	0.030303	0.8
Intron_NonCanon_SpliceAI	0.96875		1	0.8	0.174242	0.85
Intron_NonCanon_Pangolin	0.96875		1	0.95	0.234848	0.85
Intron_NonCanon_ConSpliceML	0.833333		0.931034	0.55	0.143939	0.9

### Sheet: Sensitivity 20% SDV
	BRCA1	FAS	MLH1	POU1F1	RON	WT1
HAL	0.909091	0.234783	0.673469	0.75	0.202247	0.24
S-Cap	0.968468	0	0.853448	0.297297	0.242857	0.97619
MMSplice	0.991031	0.686957	0.925	0.526316	0.202934	0.842105
SQUIRLS	0.793722	0.0526316	0.779661	0.947368	0.202934	1
SPANR	0.838565	0.808696	0.821656	0.895833	0.283619	0.964912
SpliceAI	0.986547	0.573913	0.9625	0.96875	0.633252	0.929825
Pangolin	0.991031	0.582609	0.95625	0.96875	0.520782	0.807018
ConSpliceML	0.941704	0.104348	0.95	0.958333	0.476773	0.964912
Exon_HAL	0.909091	0.234783	0.673469	0.75	0.202247	0.24
Exon_S-Cap	1	0	0	0.363636	0.347826	1
Exon_MMSplice	0.818182	0.686957	0.77551	0.514286	0.213483	0.64
Exon_SQUIRLS	0.454545	0.0526316	0.666667	0.942857	0.153558	1
Exon_SPANR	0.454545	0.808696	0.55102	0.9	0.28839	1
Exon_SpliceAI	0.909091	0.573913	0.877551	0.957143	0.689139	0.96
Exon_Pangolin	0.909091	0.582609	0.857143	0.957143	0.569288	0.68
Exon_ConSpliceML	0.727273	0.104348	0.857143	0.971429	0.535581	1
Intron_HAL
Intron_S-Cap	0.966981		0.891892	0.269231	0.191489	0.96875
Intron_MMSplice	1		0.990991	0.56	0.183099	1
Intron_SQUIRLS	0.811321		1	0.96	0.295775	1
Intron_SPANR	0.858491		0.944444	0.884615	0.274648	0.9375
Intron_SpliceAI	0.990566		1	1	0.528169	0.90625
Intron_Pangolin	0.995283		1	1	0.429577	0.90625
Intron_ConSpliceML	0.95283		0.990991	0.923077	0.366197	0.9375
Intron_NonCanon_HAL
Intron_NonCanon_S-Cap	0.927083		0.586207	0.05	0.129771	0.95
Intron_NonCanon_MMSplice	1		1	0.421053	0.19697	1
Intron_NonCanon_SQUIRLS	0.75		1	0.95	0.242424	1
Intron_NonCanon_SPANR	0.708333		0.793103	0.85	0.219697	0.9
Intron_NonCanon_SpliceAI	0.979167		1	1	0.492424	0.85
Intron_NonCanon_Pangolin	0.989583		1	1	0.386364	0.85
Intron_NonCanon_ConSpliceML	0.895833		0.965517	0.9	0.318182	0.9

### Sheet: Sensitivity AUC
	BRCA1	FAS	MLH1	POU1F1	RON	WT1
HAL	0.919603	0.545975	0.752343	0.816846	0.583459	0.679965
S-Cap	0.966687	0.380208	0.923051	0.694621	0.64904	0.972295
MMSplice	0.979943	0.803263	0.947405	0.652345	0.540571	0.849903
SQUIRLS	0.872277	0.238529	0.854186	0.946416	0.458583	0.959936
SPANR	0.899776	0.878809	0.892542	0.902781	0.692424	0.952439
SpliceAI	0.976008	0.698131	0.9566	0.948269	0.763037	0.922242
Pangolin	0.980028	0.680019	0.959534	0.952217	0.705883	0.888124
ConSpliceML	0.960616	0.501431	0.972661	0.93613	0.737262	0.960824
Exon_HAL	0.919603	0.545975	0.752343	0.816846	0.583459	0.679965
Exon_S-Cap	0.9512	0.380208	0.327205	0.690632	0.765812	0.976022
Exon_MMSplice	0.880745	0.803263	0.865689	0.621945	0.568038	0.693225
Exon_SQUIRLS	0.612363	0.238529	0.787527	0.944672	0.375689	0.965054
Exon_SPANR	0.719247	0.878809	0.78188	0.89015	0.684895	0.957252
Exon_SpliceAI	0.920249	0.698131	0.888018	0.949405	0.78524	0.906777
Exon_Pangolin	0.912917	0.680019	0.891758	0.949699	0.713964	0.841019
Exon_ConSpliceML	0.865948	0.501431	0.931828	0.940669	0.774478	0.975499
Intron_HAL
Intron_S-Cap	0.967503		0.939979	0.700672	0.596272	0.96783
Intron_MMSplice	0.985213		0.98254	0.739049	0.491793	0.97288
Intron_SQUIRLS	0.885971		0.983547	0.952311	0.616514	0.955942
Intron_SPANR	0.909156		0.942578	0.937572	0.706891	0.949858
Intron_SpliceAI	0.979		0.987213	0.94696	0.721299	0.933845
Intron_Pangolin	0.983593		0.989667	0.9611	0.689808	0.924949
Intron_ConSpliceML	0.965575		0.991051	0.924763	0.667871	0.949732
Intron_NonCanon_HAL
Intron_NonCanon_S-Cap	0.953342		0.835468	0.630802	0.583697	0.958813
Intron_NonCanon_MMSplice	0.986441		0.987071	0.667097	0.518957	0.973306
Intron_NonCanon_SQUIRLS	0.867926		0.985479	0.95537	0.597387	0.959892
Intron_NonCanon_SPANR	0.848877		0.877208	0.92946	0.697044	0.937406
Intron_NonCanon_SpliceAI	0.976997		0.988723	0.943327	0.709055	0.91034
Intron_NonCanon_Pangolin	0.985803		0.992204	0.962754	0.675437	0.896418
Intron_NonCanon_ConSpliceML	0.945582		0.982577	0.915071	0.65151	0.93637
