## Supplementary Table 3 for "Benchmarking splice variant prediction algorithms using massively parallel splicing assays"

### Sheet: youden_thresh
	BRCA1	FAS	MLH1	POU1F1	RON	WT1	Deep Exon	Exon Near Junction	Proximal Intron	Intron Near Junction	Essential Splice
HAL PSI change (abs)	58.6	33.3	56.5	78.1	33.1	20	20.2	20.3
S-Cap sens minimum (rev)	0.71371	0.0526316	0.471132	0.0323326	0.0645161	0.879032	1.99597	0.775982	0.0120968	0.407258	0.885621
MMSplice logit PSI change (abs)	0.965754	0.245527	0.665326	0.410551	0.140313	0.254595	0.140313	1.06809	0.0789371	1.19267	0.461398
SQUIRLS score	0.00864361	0.00563039	0.00854397	0.0159113	0.00675755	0.0150612	0.0125089	0.0115654	0.0688977	0.0212045	0.0284049
SPANR zPSI change (abs)	2.232	2.233	2.436	1.707	1.185	2.205	0.542	2.173	0.721	2.232	3.289
SpliceAI delta max	0.29597	0.0495493	0.174815	0.0838947	0.0281208	0.073181	0.0183064	0.146595	0.00351793	0.170237	0.73711
Pangolin delta max (abs)	0.31	0.06	0.17	0.08	0.04	0.15	0.05	0.12	0.02	0.2	0.46
ConSpliceML	0.726	0.015	0.809	0.304	0.322	0.682	0.644	0.477	0.002	0.72	0.909
